# Spontaneous Pregravid Obesity Reshapes Fetal Immune Ontogeny in a Nonhuman Primate Model

**DOI:** 10.64898/2026.03.27.714880

**Authors:** Brianna M. Doratt, Sheridan Wagner, Uriel Avila, Travis Hodge, Lauren D. Martin, Oleg Varlamov, Ilhem Messaoudi

## Abstract

Pregravid obesity is associated with long⍰term immune alterations in the offspring; however, the mechanisms remain poorly defined. To address this gap, we investigated the impact of spontaneous pregravid obesity, independent of obesogenic diet, on fetal immune ontogeny in a rhesus macaque model. Using spectral flow cytometry, multiplex cytokine profiling, functional stimulation assays, and single⍰cell RNA sequencing, we profiled immune composition, function, transcriptional profiles, and intercellular communication in umbilical cord blood as well as fetal spleen and lung. Pregravid obesity was associated with altered fetal organ growth, elevated inflammatory mediators, altered frequencies of immune cell populations, and hyperresponsiveness to stimulation by splenic and lung leukocytes. Single⍰cell transcriptomic analyses revealed tissue⍰specific reprogramming of innate immune cells, including heightened inflammatory, migratory, and metabolic signatures with impaired antigen presentation. Moreover, there was evidence of impaired T cell differentiation, premature effector differentiation, and B cell dysfunction. Cell–cell communication analysis identified loss of tolerogenic signaling and enhanced proinflammatory pathways across spleen and lung myeloid cells. These findings demonstrate that spontaneous pregravid obesity fundamentally reshapes fetal circulating and tissue⍰resident immune cells, providing mechanistic insight into the increased susceptibility to infection, respiratory diseases, and immune dysregulation observed in offspring of mothers with obesity.
