## Supplementary material for "Spontaneous Pregravid Obesity Reshapes Fetal Immune Ontogeny in a Nonhuman Primate Model": Supp Table 3

### Sheet: Sheet1
SuppTable1: Organ weights.
Crown to Rump (cm)		Pituitary Gland (g)		Spleen (g)		Liver (g)		Brain (g)		Thymus (g)		Right Kidney (g)		Left Kidney (g)
Lean	Obese	Lean	Obese	Lean	Obese	Lean	Obese	Lean	Obese	Lean	Obese	Lean	Obese	Lean	Obese
18	18.1	1.008	1.013	0.8	0.6	10.7	8.5	45.3	40.9	1.3	1.1	1	0.9	1	1
18.5	18.7	1.002	1.401	0.7	0.7		12.4	37.5	47.4	1.2	2	1	1.2	1	1.4
17.5	18.6	0.913	0.896	0.68	0.71	10.39	10.27	46.74	43.13	1.05	0.98	0.89	0.86	0.91	0.89
18.5	19.5	1.138	1.063	0.67	0.51	9.84	11.51	41.49	44.68	1.49	0.91	1.08	1.02	1.13	1.06
17.6	19	1.011	0.879	0.61	0.7	8.98	10.18	41.88	41.64	0.94	0.94	0.94	0.88	1.01	0.87
19.1	18.1	0.99	0.945	0.49	0.69	9.18	9.94	37.81	41.49	0.88	1.45	0.96	0.94	0.99	0.94
	18.4		1.034		0.77		9.93		36.789		1.94		0.98		1.03
